# Synaptic connectome of the *Drosophila* circadian clock

**DOI:** 10.1101/2023.09.11.557222

**Authors:** Nils Reinhard, Ayumi Fukuda, Giulia Manoli, Emilia Derksen, Aika Saito, Gabriel Möller, Manabu Sekiguchi, Dirk Rieger, Charlotte Helfrich-Förster, Taishi Yoshii, Meet Zandawala

## Abstract

The circadian clock and its output pathways play a pivotal role in optimizing daily processes. To obtain novel insights into how diverse rhythmic physiology and behaviors are orchestrated, we have generated the first comprehensive connectivity map of an animal circadian clock using the *Drosophila* FlyWire brain connectome. Intriguingly, we identified additional dorsal clock neurons, thus showing that the *Drosophila* circadian network contains ∼240 instead of 150 neurons. We also revealed extensive contralateral synaptic connectivity within the network and discovered novel indirect light input pathways to the clock neurons. Interestingly, we observed sparse monosynaptic connectivity between clock neurons and down-stream higher-order brain centers and neurosecretory cells known to regulate behavior and physiology. Therefore, we integrated single-cell transcriptomics and receptor mapping to decipher putative paracrine peptidergic signaling by clock neurons. Our analyses identified additional novel neuropeptides expressed in clock neurons and suggest that peptidergic signaling significantly enriches interconnectivity within the clock network.
