## Supplementary Tables 3-6 for "Synaptic connectome of the *Drosophila* circadian clock": Supplementary_Table_03_clk_neurons_v783.csv

clk_name	clk_id	hemisphere
DN1a	720575940624155416	right
DN1a	720575940626755673	right
DN1pA	720575940623036766	right
DN1pA	720575940622228999	right
DN1pA	720575940624899767	right
DN1pA	720575940633976403	right
DN1pB	720575940621638593	right
DN1pB	720575940628358931	right
DN1pC	720575940608161116	right
DN1pC	720575940632575584	right
DN1pD	720575940611585459	right
DN1pD	720575940631242799	right
DN1pD	720575940613262259	right
DN1pD	720575940612153842	right
DN1pE	720575940612391464	right
DN1pE	720575940631863085	right
DN2	720575940643843620	right
DN2	720575940629218811	right
APDN3	720575940615228723	right
APDN3	720575940629399370	right
APDN3	720575940621268651	right
APDN3	720575940640278387	right
APDN3	720575940637041263	right
APDN3	720575940620028096	right
l-CPDN3	720575940634069148	right
s-LNv	720575940628527095	right
s-LNv	720575940609174392	right
s-LNv	720575940610478531	right
s-LNv	720575940606868828	right
l-LNv	720575940626843536	right
l-LNv	720575940630926075	right
l-LNv	720575940622355894	right
l-LNv	720575940616662284	right
LNd_CRYn	720575940626899817	right
LNd_CRYn	720575940609504210	right
LNd_CRYn	720575940623003405	right
LNd_CRYp	720575940611617838	right
LNd_CRYp	720575940654676385	right
LN_ITP	720575940619074049	right
LN_ITP	720575940627933336	right
LPN	720575940625976409	right
LPN	720575940637555288	right
LPN	720575940629066087	right
DN1a	720575940617864961	left
DN1a	720575940617226641	left
DN1pA	720575940622398836	left
DN1pA	720575940628692040	left
DN1pA	720575940620561713	left
DN1pA	720575940644609440	left
DN1pB	720575940628257874	left
DN1pB	720575940645975063	left
DN1pC	720575940620116091	left
DN1pC	720575940643074976	left
DN1pD	720575940620287067	left
DN1pD	720575940631583519	left
DN1pD	720575940616201309	left
DN1pD	720575940621861133	left
DN1pE	720575940612734515	left
DN1pE	720575940615330098	left
DN2	720575940623036254	left
APDN3	720575940634473497	left
APDN3	720575940614517032	left
APDN3	720575940624920871	left
APDN3	720575940626537468	left
APDN3	720575940613096089	left
APDN3	720575940653095670	left
l-CPDN3	720575940623286271	left
s-LNv	720575940613413791	left
s-LNv	720575940631973089	left
s-LNv	720575940642237344	left
s-LNv	720575940619067259	left
l-LNv	720575940617219933	left
l-LNv	720575940638924378	left
l-LNv	720575940630647678	left
l-LNv	720575940624259720	left
LNd_CRYn	720575940627984119	left
LNd_CRYn	720575940606334338	left
LNd_CRYn	720575940621031629	left
LNd_CRYp	720575940631989473	left
LNd_CRYp	720575940614630962	left
LN_ITP	720575940625254636	left
LN_ITP	720575940634984800	left
LPN	720575940639397491	left
LPN	720575940644703767	left
LPN	720575940618775892	left
s-CPDN3A	720575940616849126	left
s-CPDN3A	720575940637296105	left
s-CPDN3A	720575940630642380	left
s-CPDN3A	720575940633762841	left
s-CPDN3A	720575940635635374	left
s-CPDN3A	720575940627211706	left
s-CPDN3A	720575940615876438	left
s-CPDN3A	720575940617085504	left
s-CPDN3A	720575940615977522	left
s-CPDN3A	720575940626729744	left
s-CPDN3A	720575940617642101	left
s-CPDN3A	720575940629912121	left
s-CPDN3A	720575940637807677	left
s-CPDN3A	720575940622597078	left
s-CPDN3A	720575940626332166	left
s-CPDN3A	720575940615594869	left
s-CPDN3A	720575940620032276	left
s-CPDN3A	720575940625149437	left
s-CPDN3A	720575940631605079	left
s-CPDN3A	720575940628665360	left
s-CPDN3B	720575940620970445	left
s-CPDN3B	720575940618556587	left
s-CPDN3B	720575940618831320	left
s-CPDN3B	720575940629987579	left
s-CPDN3B	720575940608288092	left
s-CPDN3B	720575940625436805	left
s-CPDN3B	720575940637817944	left
s-CPDN3B	720575940611035866	left
s-CPDN3B	720575940610980850	left
s-CPDN3B	720575940635008607	left
s-CPDN3B	720575940624162328	left
s-CPDN3B	720575940627541066	left
s-CPDN3C	720575940636231145	left
s-CPDN3C	720575940638137200	left
s-CPDN3C	720575940623365813	left
s-CPDN3C	720575940612278114	left
s-CPDN3C	720575940619718383	left
s-CPDN3C	720575940639031130	left
s-CPDN3C	720575940627010300	left
s-CPDN3C	720575940629548764	left
s-CPDN3C	720575940606742027	left
s-CPDN3C	720575940621384101	left
s-CPDN3C	720575940645800739	left
s-CPDN3C	720575940615722438	left
s-CPDN3C	720575940630093100	left
s-CPDN3C	720575940604383008	left
s-CPDN3C	720575940633253602	left
s-CPDN3C	720575940625956371	left
s-CPDN3D	720575940627186435	left
s-CPDN3D	720575940630586642	left
s-CPDN3D	720575940614365923	left
s-CPDN3D	720575940620142203	left
s-CPDN3D	720575940630426967	left
s-CPDN3D	720575940626580528	left
s-CPDN3D	720575940620070558	left
s-CPDN3D	720575940606861442	left
s-CPDN3D	720575940634818399	left
s-CPDN3D	720575940631372764	left
s-CPDN3D	720575940630152076	left
s-CPDN3D	720575940621845530	left
s-CPDN3D	720575940629470736	left
s-CPDN3D	720575940632512015	left
s-CPDN3D	720575940619212453	left
s-CPDN3D	720575940639791067	left
s-CPDN3D	720575940626953475	left
s-CPDN3D	720575940613873361	left
s-CPDN3E	720575940638758744	left
s-CPDN3E	720575940613223830	left
s-CPDN3E	720575940613555618	left
s-CPDN3E	720575940614444338	left
s-CPDN3E	720575940617722944	left
s-CPDN3E	720575940620024149	left
s-CPDN3E	720575940622821731	left
s-CPDN3E	720575940628137987	left
s-CPDN3E	720575940628911946	left
s-CPDN3E	720575940630562297	left
s-CPDN3E	720575940631118095	left
s-CPDN3E	720575940638973091	left
s-CPDN3A	720575940635707543	right
s-CPDN3A	720575940642740260	right
s-CPDN3A	720575940620755297	right
s-CPDN3A	720575940621033152	right
s-CPDN3A	720575940623857084	right
s-CPDN3A	720575940615337019	right
s-CPDN3A	720575940616424927	right
s-CPDN3A	720575940631322472	right
s-CPDN3A	720575940627447401	right
s-CPDN3A	720575940626212178	right
s-CPDN3A	720575940638186842	right
s-CPDN3A	720575940627062424	right
s-CPDN3A	720575940621126365	right
s-CPDN3A	720575940624551056	right
s-CPDN3A	720575940621103495	right
s-CPDN3A	720575940612148210	right
s-CPDN3A	720575940610128082	right
s-CPDN3A	720575940637453382	right
s-CPDN3B	720575940635765496	right
s-CPDN3B	720575940626318353	right
s-CPDN3B	720575940623474019	right
s-CPDN3B	720575940622378474	right
s-CPDN3B	720575940638798141	right
s-CPDN3B	720575940614295294	right
s-CPDN3B	720575940639497277	right
s-CPDN3B	720575940613118259	right
s-CPDN3B	720575940620926155	right
s-CPDN3B	720575940619246246	right
s-CPDN3B	720575940616837716	right
s-CPDN3B	720575940621490416	right
s-CPDN3B	720575940615198367	right
s-CPDN3C	720575940612776879	right
s-CPDN3C	720575940610991513	right
s-CPDN3C	720575940621186565	right
s-CPDN3C	720575940630541783	right
s-CPDN3C	720575940622852359	right
s-CPDN3C	720575940626023940	right
s-CPDN3C	720575940617643092	right
s-CPDN3C	720575940634904677	right
s-CPDN3C	720575940622700531	right
s-CPDN3C	720575940627514267	right
s-CPDN3C	720575940623035742	right
s-CPDN3C	720575940623224504	right
s-CPDN3C	720575940627299940	right
s-CPDN3C	720575940634358879	right
s-CPDN3C	720575940624010829	right
s-CPDN3C	720575940628816384	right
s-CPDN3D	720575940605960626	right
s-CPDN3D	720575940614519157	right
s-CPDN3D	720575940609261892	right
s-CPDN3D	720575940618378708	right
s-CPDN3D	720575940624375113	right
s-CPDN3D	720575940633954808	right
s-CPDN3D	720575940626644486	right
s-CPDN3D	720575940636193647	right
s-CPDN3D	720575940607416587	right
s-CPDN3D	720575940632575388	right
s-CPDN3D	720575940616909083	right
s-CPDN3D	720575940618853547	right
s-CPDN3D	720575940630116601	right
s-CPDN3D	720575940630560761	right
s-CPDN3D	720575940646209156	right
s-CPDN3D	720575940627042130	right
s-CPDN3D	720575940604488672	right
s-CPDN3D	720575940625749842	right
s-CPDN3D	720575940627171154	right
s-CPDN3E	720575940610400409	right
s-CPDN3E	720575940610043346	right
s-CPDN3E	720575940616075147	right
s-CPDN3E	720575940619354673	right
s-CPDN3E	720575940620205172	right
s-CPDN3E	720575940621542141	right
s-CPDN3E	720575940625852676	right
s-CPDN3E	720575940625853188	right
s-CPDN3E	720575940626529944	right
s-CPDN3E	720575940629163772	right
s-CPDN3E	720575940632179620	right
s-CPDN3E	720575940642372512	right
s-CPDN3E	720575940623055433	right
