## Supplementary Tables 3-6 for "Synaptic connectome of the *Drosophila* circadian clock": Supplementary_Table_04_NSC_v783.csv

NSC_name	NSC_id	hemisphere
lateral_NSC	720575940633416275	right
lateral_NSC	720575940626841354	right
lateral_NSC	720575940620926740	right
lateral_NSC	720575940624041203	right
lateral_NSC	720575940619186240	right
lateral_NSC	720575940626878214	right
lateral_NSC	720575940625054901	right
lateral_NSC	720575940617626235	left
lateral_NSC	720575940622644872	left
lateral_NSC	720575940611186034	left
lateral_NSC	720575940628362993	left
lateral_NSC	720575940625878909	left
lateral_NSC	720575940634288735	left
lateral_NSC	720575940632080429	left
l-NSC_CRZ	720575940642666440	right
l-NSC_CRZ	720575940619845552	right
l-NSC_CRZ	720575940620332141	right
l-NSC_CRZ	720575940609268316	left
l-NSC_CRZ	720575940610895474	left
l-NSC_CRZ	720575940614254534	left
l-NSC_DH31	720575940620503512	right
l-NSC_DH31	720575940636633848	right
l-NSC_DH31	720575940622880525	right
l-NSC_DH31	720575940644303639	left
l-NSC_DH31	720575940646225006	left
l-NSC_DH31	720575940625796839	left
l-NSC_ITP	720575940630046506	right
l-NSC_ITP	720575940629808911	right
l-NSC_ITP	720575940629872971	right
l-NSC_ITP	720575940627436035	right
l-NSC_ITP	720575940625721118	left
l-NSC_ITP	720575940629924091	left
l-NSC_ITP	720575940631592017	left
l-NSC_ITP	720575940613850262	left
medial_NSC	720575940644562286	medial
medial_NSC	720575940638274688	medial
medial_NSC	720575940631570380	medial
medial_NSC	720575940628756951	medial
medial_NSC	720575940623401703	medial
medial_NSC	720575940629938895	medial
medial_NSC	720575940610467682	medial
medial_NSC	720575940610733797	medial
medial_NSC	720575940624606502	medial
medial_NSC	720575940614107298	medial
medial_NSC	720575940626375164	medial
medial_NSC	720575940604934502	medial
m-NSC_DH44	720575940623011845	medial
m-NSC_DH44	720575940635861146	medial
m-NSC_DH44	720575940622872870	medial
m-NSC_DH44	720575940626619398	medial
m-NSC_DH44	720575940618385718	medial
m-NSC_DH44	720575940616153371	medial
m-NSC_DILP	720575940631884883	medial
m-NSC_DILP	720575940612923390	medial
m-NSC_DILP	720575940625379859	medial
m-NSC_DILP	720575940618694827	medial
m-NSC_DILP	720575940628199802	medial
m-NSC_DILP	720575940611254681	medial
m-NSC_DILP	720575940643539566	medial
m-NSC_DILP	720575940615911380	medial
m-NSC_DILP	720575940615043112	medial
m-NSC_DILP	720575940624064295	medial
m-NSC_DILP	720575940623081400	medial
m-NSC_DILP	720575940614623455	medial
m-NSC_DILP	720575940620628957	medial
m-NSC_DILP	720575940628363820	medial
m-NSC_DILP	720575940650527222	medial
m-NSC_DILP	720575940632436307	medial
m-NSC_DILP	720575940622897639	medial
m-NSC_DILP	720575940603765280	medial
m-NSC_DMS	720575940629974531	medial
m-NSC_DMS	720575940647963513	medial
m-NSC_DMS	720575940613520351	medial
m-NSC_DMS	720575940608157397	medial
SEZ-NSC_Capa	720575940618736797	right
SEZ-NSC_Capa	720575940620829878	left
SEZ-NSC_Hugin	720575940627293201	right
SEZ-NSC_Hugin	720575940643847022	right
SEZ-NSC_Hugin	720575940637851069	left
SEZ-NSC_Hugin	720575940638394446	left
