## Supplementary Tables 3-6 for "Synaptic connectome of the *Drosophila* circadian clock": Supplementary_Table_05_clk_neurons_hemibrain_v1-2.csv

clk_name	clk_id	hemisphere
l-LNv	1884625521	right
l-LNv	2065745704	right
l-LNv	5813001741	right
l-LNv	5813026773	right
LN_ITP	511051477	right
s-LNv	1664980698	right
s-LNv	1975347348	right
s-LNv	2007068523	right
s-LNv	2068801704	right
LNd_CRYn	296544364	right
LNd_CRYn	448260940	right
LNd_CRYp	5813021192	right
LNd_CRYp	5813056917	right
LNd_CRYn	5813064789	right
LN_ITP	5813069648	right
LPN	356818551	right
LPN	450034902	right
LPN	480029788	right
DN1a	264083994	right
DN1a	5813022274	right
DN1pA	324846570	right
DN1pA	325529237	right
DN1pA	387166379	right
DN1pA	387944118	right
DN1pA	5813010153	right
DN1pB	386834269	right
DN1pB	5813071319	right
DN2	477918443	right
APDN3	510602264	right
APDN3	5813021221	right
APDN3	356140100	right
APDN3	5813057153	right
APDN3	5813020750	right
s-CPDN3D	357949102	right
s-CPDN3D	5813010377	right
s-CPDN3B	358285424	right
s-CPDN3A	358976515	right
s-CPDN3A	450371612	right
s-CPDN3A	478937243	right
s-CPDN3A	510680957	right
s-CPDN3A	571364144	right
s-CPDN3A	664447502	right
s-CPDN3A	5813026780	right
s-CPDN3A	5813032640	right
s-CPDN3A	451424866	right
s-CPDN3A	574062996	right
s-CPDN3B	326465302	right
s-CPDN3B	356835277	right
s-CPDN3B	386847799	right
s-CPDN3B	417536905	right
s-CPDN3B	417882515	right
s-CPDN3B	479260921	right
s-CPDN3D	358631450	right
s-CPDN3B	328273806	right
l-CPDN3	5813078557	right
DN1pE	480391822	right
DN1pE	388984132	right
DN1pD	358286194	right
DN1pD	357944930	right
DN1pD	418641700	right
DN1pD	357923095	right
DN1pC	389657555	right
DN1pC	5813026613	right
APDN3	756502912	right
