## Supplementary Tables 3-6 for "Synaptic connectome of the *Drosophila* circadian clock": Supplementary_Table_06.xlsx

### Sheet: neuropeptide_T2A
cluster	peptide	n	reference
DN1p	AstA	3	this study
LPN	AstA	3	this study
DN1p	AstC	8	this study
DN2	AstC	2	this study
DN3	AstC	20	this study
DN1a	CCHa1	2	this study
DN1p	CNMa	6	this study, https://doi.org/10.7554/eLife.63056
DN1p	DH31	6	this study, https://doi.org/10.1016/j.cub.2021.02.048
s-LNv	DH31	4	this study
DN1a	DH44	2	this study
DN1p	DH44	4	this study
DN3	DH44	6	this study
LPN	DH44	3	this study
LNd	DH44	3	this study
DN1p	Proc	1	this study
DN2	Proc	2	this study
DN3	sNPF	many	this study
LNd	sNPF	2	this study
s-LNv	sNPF	4	this study
LNd	Trissin	2	https://doi.org/10.7554/eLife.63056

### Sheet: neuropeptide_receptor_T2A
cluster	receptor	ligand	n	reference
DN3	AstC-R1	AstC	3	this study
DN2	AstC-R1	AstC	1	this study
LPN	AstC-R1	AstC	3	this study
DN1a	AstC-R2-RB	AstC	2	this study
DN2	AstC-R2-RB	AstC	1	this study
DN3	AstC-R2-RB	AstC	2	this study
LNd	AstC-R2-RB	AstC	5	this study
l-LNv	AstC-R2-RB	AstC	4	this study
s-LNv	AstC-R2-RB	AstC	4	this study
DN1a	CCHa1R	CCHa1	1	this study
DN1p	CCHa1R	CCHa1	4	this study
LPN	CCHa1R	CCHa1	3	this study
l-LNv	CCHa1R	CCHa1	2	this study, https://doi.org/10.3389/fphys.2018.01276
s-LNv	CCHa1R	CCHa1	3	this study, https://doi.org/10.3389/fphys.2018.01276
DN3	CNMaR	CNMa	3	this study
l-LNv	DH31-R-RC	DH31	4	this study, 10.1073/pnas.2206066119
DN3	NPFR-RA/C	NPF	3	this study
LNd	NPFR-RA/C	NPF	4	this study
l-LNv	NPFR-RA/C	NPF	4	this study
s-LNv	NPFR-RA/C	NPF	4	this study
LPN	NPFR-RB/D	NPF	2	this study
l-LNv	NPFR-RB/D	NPF	3	this study
DN1a	Pdfr	PDF	1/2	this study, https://doi.org/10.1002/cne.22311
DN1p	Pdfr	PDF	9/6	this study, https://doi.org/10.1371/journal.pone.0018974
DN2	Pdfr	PDF	2	this study
DN3	Pdfr	PDF	5	this study
LPN	Pdfr	PDF	2	this study
LNd	Pdfr	PDF	5/3	this study, https://doi.org/10.1002/cne.22311
l-LNv	Pdfr	PDF	4	this study, https://doi.org/10.1002/cne.22311
5th-LNv	Pdfr	PDF	1	this study, https://doi.org/10.1002/cne.22311
s-LNv	Pdfr	PDF	4	this study, https://doi.org/10.1002/cne.22311
DN2	sNPFR	sNPF	2	this study, 10.1073/pnas.2206066119
DN3	sNPFR	sNPF	3	this study
l-LNv	sNPFR	sNPF	2	this study, 10.1073/pnas.2206066119
DN1p	sNPFR	sNPF	3	this study, 10.1073/pnas.2206066119
LPN	sNPFR	sNPF	3	this study

### Sheet: neuropeptide_antibody
cluster	peptide	n	reference
LPN	AstA	3	https://doi.org/10.7554/eLife.40487.001
LPN	AstC	3	https://doi.org/10.1016/j.cub.2018.11.005
DN1p	AstC	4	https://doi.org/10.1016/j.cub.2018.11.005
DN3	AstC	20	https://doi.org/10.1016/j.cub.2018.11.005
DN1a	CCHa1	2	https://doi.org/10.3389/fphys.2018.01276
LPN	DH31	3	https://doi.org/10.1002/cne.25294
DN1p	DH31	5	http://dx.doi.org/10.1016/j.cub.2014.09.077
DN1a	DH44	2	this study
DN3	DH44	min. 2	this study
LNd	DH44	2	this study
LNd	sNPF	2	https://doi.org/10.1002/cne.22099
s-LNv	sNPF	4	https://doi.org/10.1002/cne.22099
LNd	NPF	3-4	https://doi.org/10.1002/cne.22742
l-LNv	NPF	1-3	https://doi.org/10.1002/cne.22742
5th-LNv	NPF	1	https://doi.org/10.1002/cne.22742
5th-LNv	ITP	1	https://doi.org/10.1002/cne.22099
LNd	ITP	1	https://doi.org/10.1002/cne.22099
s-LNv	PDF	4	https://doi.org/10.1073/pnas.92.2.612
l-LNv	PDF	4	https://doi.org/10.1073/pnas.92.2.612
DN2	AstC	2	this study

### Sheet: neuropeptide_receptor_funct.
cluster	receptor	ligand	reference
s-LNv	CCHa1-R	CCHa1	https://doi.org/10.3389/fphys.2018.01276
LNd	AstC-R1/2	AstC	https://doi.org/10.1016/j.cub.2018.11.005
5th-LNv	Pdfr	PDF	https://doi.org/10.1016/j.neuron.2008.02.018
LNd	Pdfr	PDF	https://doi.org/10.1016/j.neuron.2008.02.018
DN1a	Pdfr	PDF	https://doi.org/10.1016/j.neuron.2008.02.018
DN1p	Pdfr	PDF	https://doi.org/10.1016/j.neuron.2008.02.018
DN2	Pdfr	PDF	https://doi.org/10.1016/j.neuron.2008.02.018
DN3	Pdfr	PDF	https://doi.org/10.1016/j.neuron.2008.02.018
s-LNv	Pdfr	PDF	https://doi.org/10.1016/j.neuron.2008.02.018
s-LNv	Dh31-R	DH31	https://doi.org/10.1016/j.neuron.2008.02.018
l-LNv	Dh31-R	DH31	https://doi.org/10.1016/j.neuron.2008.02.018
LPN	Pdfr	PDF	https://doi.org/10.1371/journal.pgen.1006346

### Sheet: EC50
receptor	EC50_value_[nM]	ligand	reference
AstA-R1	21-109	AstA	https://doi.org/10.1006/bbrc.2001.5476
AstC-R1	10-100	AstC	https://doi.org/10.1074/jbc.M206931200
AstC-R2	10-100	AstC	https://doi.org/10.1074/jbc.M206931200
CCHa1-R	2	CCHa1	https://doi.org/10.1016/j.bbrc.2010.11.089
CNMaR	7	CNMa	https://doi.org/10.1016/j.febslet.2014.04.028
Dh31-R	82-457	DH31	https://doi.org/10.1242/jeb.01529
Dh44-R1	10	DH44	https://doi.org/10.1242/jeb.033175
Dh44-R2	100-1000	DH44	https://doi.org/10.1242/jeb.033175
NPFR	10	NPF	https://doi.org/10.1016/S0196-9781(01)00647-7
Pdfr	219	DH31	https://doi.org/10.1016/j.neuron.2005.09.009
Pdfr	2-25	PDF	https://doi.org/10.1016/j.neuron.2005.08.025 ; https://doi.org/10.1016/j.neuron.2005.09.009
Proc-R	<1	Proc	https://doi.org/10.1073/pnas.1030108100
sNPF-R	31-75	SNPF	https://doi.org/10.1016/S0006-291X(02)02351-3
TrissinR	<1	Trissin	https://doi.org/10.1016/j.bbrc.2011.09.018
CCHa2-R	>1000	CCHa1	https://doi.org/10.1016/j.bbrc.2010.11.089
